# dbMTS: a comprehensive database of putative human microRNA target site SNVs and their functional predictions

**DOI:** 10.1101/554485

**Authors:** Chang Li, Michael D. Swartz, Bing Yu, Yongsheng Bai, Xiaoming Liu

## Abstract

microRNAs (miRNAs) are short non-coding RNAs that can repress the expression of protein coding messenger RNAs (mRNAs) by binding to the 3’UTR of the target. Genetic mutations such as single nucleotide variants (SNVs) in the 3’UTR of the mRNAs can disrupt this regulatory effect. In this study, we presented dbMTS, the database for miRNA target site (MTS) SNVs, which includes all potential MTS SNVs in the 3’UTR of human genome along with hundreds of functional annotations. This database can help studies easily identify putative SNVs that affect miRNA targeting and facilitate the prioritization of their functional importance. dbMTS is freely available at: https://sites.google.com/site/jpopgen/dbNSFP.
