## Supplemental Table 1 for "dbMTS: a comprehensive database of putative human microRNA target site SNVs and their functional predictions"

### Sheet: Supplementaryfile2
Column names	Description
chr	chromosome number
pos	position (hg38)
ref	reference allele
alt	alternative allele
chr_hg19	chromosome number based on human reference sequence version hg19 (GRCh19)
pos_hg19	position based on human reference sequence version hg19 (GRCh19)
ref_hg19	reference allele based on human reference sequence version hg19 (GRCh19)
alt_hg19	alternative allele based on human reference sequence version hg19 (GRCh19) this column shall be identical to column "alt" if ref_hg19=ref_hg38 is Y(es) or be "." if ref_hg19=ref_hg38 is N(o)
ref_hg19=ref_hg38	whether the reference allele based on hg19 identical to that based on hg38
VEP_ensembl_Consequence	VEP consequence with Ensembl as gene model. Multiple consequences are separated by "|" The order corresponds to VEP_ensembl_Transcript_ID
VEP_ensembl_Transcript_ID	Ensembl transcript IDs corresponding to consequences. Multiple IDs are separated by "|"
VEP_ensembl_Gene_Name	Ensembl gene names corresponding to transcripts. Multiple gene names are separated by "|" The order corresponds to VEP_ensembl_Transcript_ID
VEP_ensembl_Gene_ID	Ensembl gene IDs corresponding to transcripts. Multiple IDs are separated by "|" The order corresponds to VEP_ensembl_Transcript_ID
VEP_ensembl_Protein_ID	Ensembl protein IDs corresponding to transcripts. Multiple IDs are separated by "|" The order corresponds to VEP_ensembl_Transcript_ID
VEP_ensembl_CCDS	CCDS IDs corresponding to transcripts. Multiple IDs are separated by "|" The order corresponds to VEP_ensembl_Transcript_ID
VEP_ensembl_SWISSPROT	SWISSPROT IDs corresponding to transcripts. Multiple IDs are separated by "|" The order corresponds to VEP_ensembl_Transcript_ID
VEP_ensembl_Codon_Change_or_Distance	codon change or distance as to a transcript. Multiple annotations are separated by "|" The order corresponds to VEP_ensembl_Transcript_ID
VEP_ensembl_Amino_Acid_Change	amino acid change as to a transcript. Multiple annotations are separated by "|" The order corresponds to VEP_ensembl_Transcript_ID
VEP_ensembl_HGVSc	variant in format of HGVSc. Multiple annotations are separated by "|" The order corresponds to VEP_ensembl_Transcript_ID
VEP_ensembl_HGVSp	variant in format of HGVSp. Multiple annotations are separated by "|" The order corresponds to VEP_ensembl_Transcript_ID
VEP_ensembl_cDNA_position	cDNA position as to a transcript. Multiple annotations are separated by "|" The order corresponds to VEP_ensembl_Transcript_ID
VEP_ensembl_CDS_position	CDS position as to a transcript. Multiple annotations are separated by "|" The order corresponds to VEP_ensembl_Transcript_ID
VEP_ensembl_Protein_position	protein position as to a transcript. Multiple annotations are separated by "|" The order corresponds to VEP_ensembl_Transcript_ID
VEP_ensembl_Exon_or_Intron_Rank	exon (intron) rank as to a transcript. Multiple annotations are separated by "|" The order corresponds to VEP_ensembl_Transcript_ID
VEP_ensembl_STRAND	strand of CDS as to a transcript. Multiple annotations are separated by "|" The order corresponds to VEP_ensembl_Transcript_ID
VEP_ensembl_CANONICAL	whether a transcript is canonical. Multiple annotations are separated by "|" The order corresponds to VEP_ensembl_Transcript_ID
VEP_ensembl_LoF	LOF by LOFTEE. Multiple annotations are separated by "|" The order corresponds to VEP_ensembl_Transcript_ID
VEP_ensembl_LoF_filter	LOF filter by LOFTEE. Multiple annotations are separated by "|" The order corresponds to VEP_ensembl_Transcript_ID
VEP_ensembl_LoF_flags	LOF flags by LOFTEE. Multiple annotations are separated by "|" The order corresponds to VEP_ensembl_Transcript_ID
VEP_ensembl_LoF_info	LOF information by LOFTEE. Multiple annotations are separated by "|" The order corresponds to VEP_ensembl_Transcript_ID
VEP_ensembl_summary	VEP consequence summary with Ensembl as gene model. Format	GeneID(total number of transcripts)	consequence#1(number of transcripts affected) consequence#2(number of transcripts affected)... Multiple genes are separated by "|"
rs_dbSNP150	rs number from dbSNP150
GWAS_catalog_rs	rs number according to GWAS catalog
GWAS_catalog_trait	associated trait according to GWAS catalog
GWAS_catalog_pubmedid	pubmedid of the paper describing the association
GRASP_rs	rs number by GRASP
GRASP_PMID	PMID number by GRASP
GRASP_p-value	p-value of the association test based on the SNP
GRASP_phenotype	phenotype the SNP associated with
GRASP_ancestry	population ancestry of the samples on which the association test was based
GRASP_platform	SNP platform on which the association test was based
clinvar_rs	rs number by clinvar
clinvar_clnsig	clinical significance by clinvar 2 - Benign, 3 - Likely benign, 4 - Likely pathogenic, 5 - Pathogenic, 6 - drug response, 7 - histocompatibility. A negative score means the score is for the ref allele
clinvar_trait	the trait/disease the clinvar_clnsig referring to
clinvar_golden_stars	ClinVar Review Status summary 0 - no assertion criteria provided, 1 - criteria provided, single submitter, 2 - criteria provided, multiple submitters, no conflicts, 3 - reviewed by expert panel, 4 - practice guideline
GTEx_V6_gene	Ensembl gene ID of the eQTL associated with
GTEx_V6_tissue	the tissue expression data in which the eQTL was detected
1000G_strict_masked	whether the site is within the 1000G strict masked region Y (Yes) or N (No), Y means generally good mapping quality
RepeatMasker_masked	whether the site is masked by RepeatMasker Y (Yes) or N (No), Y means generally lower mapping quality
Ancestral_allele	Ancestral allele (based on the EPO pipeline). The following comes from its original README file	ACTG - high-confidence call, ancestral state supported by the other two sequences actg - low-confidence call, ancestral state supported by one sequence only N - failure, the ancestral state is not supported by any other sequence - - the extant species contains an insertion at this position . - no coverage in the alignment
phyloP46way_primate	a conservation score based on 46way alignment primate set, the higher the more conservative
phyloP46way_primate_rankscore	the rank of the phyloP46way_primate score among all phyloP46way_primate scores in genome
phyloP20way_mammalian	a conservation score based on 20way alignment mammalian set, the higher the more conservative
phyloP20way_mammalian_rankscore	the rank of the phyloP20way_mammalian score among all phyloP20way_mammalian scores in genome
phyloP100way_vertebrate	a conservation score based on 100way alignment vertebrate set, the higher the more conservative
phyloP100way_vertebrate_rankscore	the rank of the phyloP100way_vertebrate score among all phyloP100way_vertebrate scores in genome
phastCons46way_primate	a conservation score based on 46way alignment primate set, the higher the more conservative
phastCons46way_primate_rankscore	the rank of the phastCons46way_primate score among all phastCons46way_primate scores in genome
phastCons20way_mammalian	a conservation score based on 20way alignment mammalian set, the higher the more conservative
phastCons20way_mammalian_rankscore	the rank of the phastCons20way_mammalian score among all phastCons20way_mammalian scores in genome
phastCons100way_vertebrate	a conservation score based on 100way alignment vertebrate set, the higher the more conservative
phastCons100way_vertebrate_rankscore	the rank of the phastCons100way_vertebrate score among all phastCons100way_vertebrate scores in genome
GERP_NR	GERP++ neutral rate
GERP_RS	GERP++ RS score, the larger the score, the more conserved the site
GERP_RS_rankscore	the rank of the GERP_RS score among all GERP_RS scores in genome
SiPhy_29way_logOdds	SiPhy score based on 29 mammals genomes. The larger the score, the more conserved the site
SiPhy_29way_logOdds_rankscore	the rank of the SiPhy_29way_logOdds score among all SiPhy_29way_logOdds scores in genome
integrated_fitCons_score	fitCons scores (i6) based on function evidence from multiple cell types, the higher the score the more potential for interesting genomic function
integrated_fitCons_rankscore	rank of the integrated_fitCons_score among all integrated_fitCons_scores in genome
integrated_confidence_value	confidence value for the integrated_fitCons_score	0 - High confidence values (p<~.003), 1 - Likely Significant (p<.05), 2 - Likely Informative (p<.25), 3 - Best estimate (p>=.25)
GM12878_fitCons_score	fitCons scores (gm) based on function evidence from the GM12878 cell type, the higher the score the more potential for interesting genomic function
GM12878_fitCons_rankscore	rank of the GM12878_fitCons_score among all GM12878_fitCons_scores in genome
GM12878_confidence_value	confidence value for the GM12878_fitCons_score	0 - High confidence values (p<~.003), 1 - Likely Significant (p<.05), 2 - Likely Informative (p<.25), 3 - Best estimate (p>=.25)
H1-hESC_fitCons_score	fitCons scores (h1) based on function evidence from the H1-hESC cell type, the higher the score the more potential for interesting genomic function
H1-hESC_fitCons_rankscore	rank of the H1-hESC_fitCons_score among all H1-hESC_fitCons_scores in genome
H1-hESC_confidence_value	confidence value for the H1-hESC_fitCons_score	0 - High confidence values (p<~.003), 1 - Likely Significant (p<.05), 2 - Likely Informative (p<.25), 3 - Best estimate (p>=.25)
HUVEC_fitCons_score	fitCons scores (hu) based on function evidence from the HUVEC cell type, the higher the score the more potential for interesting genomic function
HUVEC_fitCons_rankscore	rank of the HUVEC_fitCons_score among all HUVEC_fitCons_scores in genome
HUVEC_confidence_value	confidence value for the HUVEC_fitCons_score	0 - High confidence values (p<~.003), 1 - Likely Significant (p<.05), 2 - Likely Informative (p<.25), 3 - Best estimate (p>=.25)
GenoCanyon_score	a functional prediction score based on conservation and biochemical annotations using unsupervised statistical learning. (doi	10.1038/srep10576)
GenoCanyon_rankscore	rank of the GenoCanyon_score among all GenoCanyon_scores in genome
1000Gp3_AC	Alternative allele counts in the whole 1000 genomes phase 3 (1000Gp3) data.
1000Gp3_AF	Alternative allele frequency in the whole 1000Gp3 data.
1000Gp3_AFR_AC	Alternative allele counts in the 1000Gp3 African descendent samples.
1000Gp3_AFR_AF	Alternative allele frequency in the 1000Gp3 African descendent samples.
1000Gp3_EUR_AC	Alternative allele counts in the 1000Gp3 European descendent samples.
1000Gp3_EUR_AF	Alternative allele frequency in the 1000Gp3 European descendent samples.
1000Gp3_AMR_AC	Alternative allele counts in the 1000Gp3 American descendent samples.
1000Gp3_AMR_AF	Alternative allele frequency in the 1000Gp3 American descendent samples.
1000Gp3_EAS_AC	Alternative allele counts in the 1000Gp3 East Asian descendent samples.
1000Gp3_EAS_AF	Alternative allele frequency in the 1000Gp3 East Asian descendent samples.
1000Gp3_SAS_AC	Alternative allele counts in the 1000Gp3 South Asian descendent samples.
1000Gp3_SAS_AF	Alternative allele frequency in the 1000Gp3 South Asian descendent samples.
UK10K_AC	Alternative allele count in called genotypes in UK10K cohorts.
UK10K_AN	Total allele count in called genotypes in UK10K cohorts.
UK10K_AF	Alternative allele frequency in called genotypes in UK10K cohorts.
TWINSUK_AC	Alternative allele count in called genotypes in UK10K TWINSUK cohort.
TWINSUK_AN	Total allele count in called genotypes in UK10K TWINSUK cohort.
TWINSUK_AF	Alternative allele frequency in called genotypes in UK10K TWINSUK cohort.
ALSPAC_AC	Alternative allele count in called genotypes in UK10K TWINSUK cohort.
ALSPAC_AN	Total allele count in called genotypes in UK10K TWINSUK cohort.
ALSPAC_AF	Alternative allele frequency in called genotypes in UK10K TWINSUK cohort.
RegulomeDB_motif	motif the SNP resides (from RegulomeDB)
RegulomeDB_score	categorical score from RegulomeDB. The smaller, the more likely the SNP affects binding
Motif_breaking	whether break a known motif (in-house script)
network_hub	whether the target gene is a network hub based on funseq-0.1
ENCODE_annotated	whether annotated by ENCODE based on funseq-0.1
sensitive	whether defined as sensitive region based on funseq-0.1
ultra_sensitive	whether defined as ultra-sensitive region based funseq-0.1
target_gene	target gene (for promoter, enhancer, etc.) based on funseq-0.1
funseq_noncoding_score	funseq-like noncoding score range 0-6, each of the previous 5 columns contribute 1 if "YES", or 0 if "NO"; the column Motif_breaking contribute 1 if it is not a "."
funseq2_noncoding_score	funseq2 noncoding score range 0-5.4 a weighted score designed for damaging prediction of cancer somatic SNPs
funseq2_noncoding_rankscore	the rank of the funseq2_noncoding_score among all funseq2_noncoding_scores in genome
CADD_raw	CADD raw score, the larger the number the more likely damaging
CADD_phred	CADD phred-like score, ranges 1-99, the larger the number the more likely damaging; score >10 means the variant in the top 10% (0.1) among the total 8.6 billion possible SNVs, >20 means in the top 1%, >30 means in the top 0.1%, etc. CADD suggests a cutoff between 10 and 20 (e.g. 15)
CADD_raw_rankscore	the rank of the CADD_raw score among all CADD_raw scores in genome
DANN_score	DANN is a functional prediction score retrained based on the training data of CADD using deep neural network. Scores range from 0 to 1. A larger number indicate a higher probability to be damaging. More information of this score can be found in doi	10.1093/bioinformatics/btu703. For commercial application of DANN, please contact Daniel Quang (dxquang@uci.edu)
DANN_rank_score	rank of the DANN_score among all DANN_scores
fathmm-MKL_non-coding_score	fathmm-MKL non-coding prediction probability, the larger the number the more likely damaging; the threshold separating deleterious prediction and neutral prediction is 0.5.
fathmm-MKL_non-coding_rankscore	the rank of the fathmm-MKL_non-coding_score among all fathmm-MKL_non-coding_scores in genome
fathmm-MKL_non-coding_pred	If a fathmm-MKL_non-coding_score is >0.5 the corresponding nsSNV is predicted as "D(AMAGING)"; otherwise it is predicted as "N(EUTRAL)".
fathmm-MKL_non-coding_group	fathmm-MKL non-coding group, the feature group used for the non-coding prediction
fathmm-MKL_coding_score	fathmm-MKL coding prediction probability, the larger the number the more likely damaging the threshold separating deleterious prediction and neutral prediction is 0.5.
fathmm-MKL_coding_rankscore	the rank of the fathmm-MKL_coding_score among all fathmm-MKL_coding_scores in genome
fathmm-MKL_coding_pred	If a fathmm-MKL_coding_score is >0.5 the corresponding nsSNV is predicted as "D(AMAGING)"; otherwise it is predicted as "N(EUTRAL)".
fathmm-MKL_coding_group	fathmm-MKL coding group, the feature group used for the coding prediction.
Eigen_coding_or_noncoding	Whether the Eigen and EigenPC scores are based on coding model or noncoding model
Eigen-raw	Eigen score for coding SNVs. A functional prediction score based on conservation, allele frequencies, and deleteriousness prediction using an unsupervised learning method (doi	10.1038/ng.3477).
Eigen-phred	Eigen-raw score in phred scale.
Eigen-PC-raw	Eigen PC score for genome-wide SNVs. A functional prediction score based on conservation, allele frequencies, deleteriousness prediction (for missense SNVs) and epigenomic signals (for synonymous and non-coding SNVs) using an unsupervised learning method (doi	10.1038/ng.3477).
Eigen-PC-phred	Eigen-PC-raw score in phred scale.
M_ref_raw_score	a list of predicted scores correspond to miRNA-target pairs that overlap with this locus. Separated by ';'.
M_ref_raw_miR	a list of mature miRNA names correspond to each of the scores in the M_ref_raw_score field. Separated by ';'.
M_ref_raw_gene	the Ensembl transcript ID corresponds to the M_ref_raw_score.
M_ref_exp_cor_tumo	For each miR-gene pair that overlaps this variant predicted by miRanda, a list of the correlation for their expression within 15 TCGA tumor tissues was presented.
M_ref_cor_tis_tumo	A list of tumor tissue names where the previous expression correlation values were calculated in.
M_ref_exp_cor_norm	For each miR-gene pair that overlaps this variant predicted by miRanda, a list of the correlation for their expression within 15 TCGA normal tissues was presented.
M_ref_cor_tis_norm	A list of normal tissue names where the previous expression correlation values were calculated in.
M_ref_best_score	the best score in the M_ref_raw_score field. For miRanda, the best score is the miRNA-target pair that has the highest prediction score.
M_ref_best_miR	the miRNA corresponds to the M_ref_best_score.
M_ref_best_gene	the Ensembl transcript ID corresponds to the M_ref_best_score.
M_ref_worst_score	the worst score in the M_ref_raw_score field. For miRanda, the worst score is the miRNA-target pair that has the lowest prediction score.
M_ref_worst_miR	the miRNA corresponds to the M_ref_worst_score.
M_ref_worst_gene	the Ensembl transcript ID corresponds to the M_ref_worst_score.
M_alt_raw_score	a list of predicted scores correspond to miRNA-target pairs that overlap with this locus after introducing the variant. Separated by ';'.
M_alt_raw_miR	a list of mature miRNA names correspond to each of the scores in the M_alt_raw_score field. Separated by ';'.
M_alt_raw_gene	a list of Ensembl transcript IDs correspond to each of the scores in the M_alt_raw_score field. Separated by ';'.
M_alt_exp_cor_tumo	For each miR-gene pair that overlaps this variant predicted by miRanda using SNV-induced 3'UTR, a list of the correlation for their expression within 15 TCGA tumor tissues was presented.
M_alt_cor_tis_tumo	A list of tumor tissue names where the previous expression correlation values were calculated in.
M_alt_exp_cor_norm	For each miR-gene pair that overlaps this variant predicted by miRanda using SNV-induced 3'UTR, a list of the correlation for their expression within 15 TCGA normal tissues was presented.
M_alt_cor_tis_norm	A list of normal tissue names where the previous expression correlation values were calculated in.
M_alt_best_score	the best score in the M_alt_raw_score field. For miRanda, the best score is the miRNA-target pair that has the highest prediction score.
M_alt_best_miR	the miRNA corresponds to the M_alt_best_score.
M_alt_best_gene	the Ensembl transcript ID corresponds to the M_alt_best_score.
M_alt_worst_score	the worst score in the M_alt_raw_score field. For miRanda, the worst score is the miRNA-target pair that has the lowest prediction score.
M_alt_worst_miR	the miRNA corresponds to the M_alt_worst_score.
M_alt_worst_gene	the Ensembl transcript ID corresponds to the M_alt_worst_score.
M_max_dif	the absolute value of the maximum potential difference between all the scores in M_ref_raw_score and M_alt_raw_score.
M_rankscore	the rank of the M_max_dif score among all M_max_dif socres within the same category (see M_cat).
M_max_gene	If the M_max_gene happened to be calculated between two miRNA-target pairs that are on the same transcript, this field shows the Ensembl transcript ID of the miRNA target. If the M_max_gene happened to be calculated using two miRNA-target pairs that belong to two different transcripts, this field shows as missing.
M_cat	predicted functinoal category of this variant. 'S' stands for substitution of regulating miRNAs after introducing the variant; 'L' stands for loss of all regulating miRNAs after introducing the variant; 'G' stands for gain of novel regulating miRNAs when previously there was no miRNA regulation at this locus.
TS_ref_raw_score	a list of predicted scores correspond to miRNA-target pairs that overlap with this locus. Separated by ';'.
TS_ref_raw_miR	a list of mature miRNA names correspond to each of the scores in the TS_ref_raw_score field. Separated by ';'.
TS_ref_raw_gene	a list of Ensembl transcript IDs correspond to each of the scores in the TS_ref_raw_score field. Separated by ';'.
TS_ref_exp_cor_tumo	For each miR-gene pair that overlaps this variant predicted by TargetScan, a list of the correlation for their expression within 15 TCGA tumor tissues was presented.
TS_ref_cor_tis_tumo	A list of tumor tissue names where the previous expression correlation values were calculated in.
TS_ref_exp_cor_norm	For each miR-gene pair that overlaps this variant predicted by TargetScan, a list of the correlation for their expression within 15 TCGA normal tissues was presented.
TS_ref_cor_tis_norm	A list of normal tissue names where the previous expression correlation values were calculated in.
TS_ref_best_score	the best score in the TS_ref_raw_score field. For TargetScan, the best score is the miRNA-target pair that has the largest negative prediction score.
TS_ref_best_miR	the miRNA corresponds to the TS_ref_best_score.
TS_ref_best_gene	the Ensembl transcript ID corresponds to the TS_ref_best_score.
TS_ref_worst_score	the worst score in the TS_ref_raw_score field. For TargetScan, the worst score is the miRNA-target pair that has the smallest negative prediction score.
TS_ref_worst_miR	the miRNA corresponds to the TS_ref_worst_score.
TS_ref_worst_gene	the Ensembl transcript ID corresponds to the TS_ref_worst_score.
TS_alt_raw_score	a list of predicted scores correspond to miRNA-target pairs that overlap with this locus after introducing the variant. Separated by ';'.
TS_alt_raw_miR	a list of mature miRNA names correspond to each of the scores in the TS_alt_raw_score field. Separated by ';'.
TS_alt_raw_gene	a list of Ensembl transcript IDs correspond to each of the scores in the TS_alt_raw_score field. Separated by ';'.
TS_alt_exp_cor_tumo	For each miR-gene pair that overlaps this variant predicted by TargetScan using SNV-induced 3'UTR, a list of the correlation for their expression within 15 TCGA tumor tissues was presented.
TS_alt_cor_tis_tumo	A list of tumor tissue names where the previous expression correlation values were calculated in.
TS_alt_exp_cor_norm	For each miR-gene pair that overlaps this variant predicted by TargetScan using SNV-induced 3'UTR, a list of the correlation for their expression within 15 TCGA normal tissues was presented.
TS_alt_cor_tis_norm	A list of normal tissue names where the previous expression correlation values were calculated in.
TS_alt_best_score	the best score in the TS_alt_raw_score field. For TargetScan, the best score is the miRNA-target pair that has the largest negative prediction score.
TS_alt_best_miR	the miRNA corresponds to the TS_alt_best_score.
TS_alt_best_gene	the Ensembl transcript ID corresponds to the TS_alt_best_score.
TS_alt_worst_score	the worst score in the TS_alt_raw_score field. For TargetScan, the worst score is the miRNA-target pair that has the smallest negativet prediction score.
TS_alt_worst_miR	the miRNA corresponds to the TS_alt_worst_score.
TS_alt_worst_gene	the Ensembl transcript ID corresponds to the TS_alt_worst_score.
TS_max_dif	the absolute value of the maximum potential difference between all the scores in TS_ref_raw_score and TS_alt_raw_score.
TS_rankscore	the rank of the TS_max_dif score among all TS_max_dif socres within the same category (see TS_cat).
TS_max_gene	If the TS_max_gene happened to be calculated between two miRNA-target pairs that are on the same transcript, this field shows the Ensembl transcript ID of the miRNA target. If the TS_max_gene happened to be calculated using two miRNA-target pairs that belong to two different transcripts, this field shows as missing.
TS_cat	predicted functinoal category of this variant. 'S' stands for substitution of regulating miRNAs after introducing the variant; 'L' stands for loss of all regulating miRNAs after introducing the variant; 'G' stands for gain of novel regulating miRNAs when previously there was no miRNA regulation at this locus.
R_ref_raw_score	a list of predicted scores correspond to miRNA-target pairs that overlap with this locus. Separated by ';'.
R_ref_raw_miR	a list of mature miRNA names correspond to each of the scores in the R_ref_raw_score field. Separated by ';'.
R_ref_raw_gene	a list of Ensembl transcript IDs correspond to each of the scores in the R_ref_raw_score field. Separated by ';'.
R_ref_exp_cor_tumo	For each miR-gene pair that overlaps this variant predicted by RNAhybrid, a list of the correlation for their expression within 15 TCGA tumor tissues was presented.
R_ref_cor_tis_tumo	A list of tumor tissue names where the previous expression correlation values were calculated in.
R_ref_exp_cor_norm	For each miR-gene pair that overlaps this variant predicted by RNAhybrid, a list of the correlation for their expression within 15 TCGA normal tissues was presented.
R_ref_cor_tis_norm	A list of normal tissue names where the previous expression correlation values were calculated in.
R_ref_best_score	the best score in the R_ref_raw_score field. For RNAhybrid, the best score is the miRNA-target pair that has the highest prediction score.
R_ref_best_miR	the miRNA corresponds to the R_ref_best_score.
R_ref_best_gene	the Ensembl transcript ID corresponds to the R_ref_best_score.
R_ref_worst_score	the worst score in the R_ref_raw_score field. For RNAhybrid, the worst score is the miRNA-target pair that has the lowest prediction score.
R_ref_worst_miR	the miRNA corresponds to the R_ref_worst_score.
R_ref_worst_gene	the Ensembl transcript ID corresponds to the R_ref_worst_score.
R_alt_raw_score	a list of predicted scores correspond to miRNA-target pairs that overlap with this locus after introducing the variant. Separated by ';'.
R_alt_raw_miR	a list of mature miRNA names correspond to each of the scores in the R_alt_raw_score field. Separated by ';'.
R_alt_raw_gene	a list of Ensembl transcript IDs correspond to each of the scores in the R_alt_raw_score field. Separated by ';'.
R_alt_exp_cor_tumo	For each miR-gene pair that overlaps this variant predicted by RNAhybrid using SNV-induced 3'UTR, a list of the correlation for their expression within 15 TCGA tumor tissues was presented.
R_alt_cor_tis_tumo	A list of tumor tissue names where the previous expression correlation values were calculated in.
R_alt_exp_cor_norm	For each miR-gene pair that overlaps this variant predicted by RNAhybrid using SNV-induced 3'UTR, a list of the correlation for their expression within 15 TCGA normal tissues was presented.
R_alt_cor_tis_norm	A list of normal tissue names where the previous expression correlation values were calculated in.
R_alt_best_score	the best score in the R_alt_raw_score field. For RNAhybrid, the best score is the miRNA-target pair that has the highest prediction score.
R_alt_best_miR	the miRNA corresponds to the R_alt_best_score.
R_alt_best_gene	the Ensembl transcript ID corresponds to the R_alt_best_score.
R_alt_worst_score	the worst score in the R_alt_raw_score field. For RNAhybrid, the worst score is the miRNA-target pair that has the lowest prediction score.
R_alt_worst_miR	the miRNA corresponds to the R_alt_worst_score.
R_alt_worst_gene	the Ensembl transcript ID corresponds to the R_alt_worst_score.
R_max_dif	the absolute value of the maximum potential difference between all the scores in R_ref_raw_score and R_alt_raw_score.
R_rankscore	the rank of the R_max_dif score among all R_max_dif socres within the same category (see R_cat).
R_max_gene	If the R_max_gene happened to be calculated between two miRNA-target pairs that are on the same transcript, this field shows the Ensembl transcript ID of the miRNA target. If the R_max_gene happened to be calculated using two miRNA-target pairs that belong to two different transcripts, this field shows as missing.
R_cat	predicted functinoal category of this variant. 'S' stands for substitution of regulating miRNAs after introducing the variant; 'L' stands for loss of all regulating miRNAs after introducing the variant; 'G' stands for gain of novel regulating miRNAs when previously there was no miRNA regulation at this locus.
